# Systematic identification of cis-interacting lncRNAs and their targets

**DOI:** 10.1101/2021.01.13.426305

**Authors:** Saumya Agrawal, Ivan V. Kulakovskiy, Jessica Severin, Masaru Koido, Tanvir Alam, Imad Abugessaisa, Andrey Buyan, Howard Y. Chang, Josee Dostie, Masayoshi Itoh, Juha Kere, Naoto Kondo, Yunjing Li, Vsevolod J. Makeev, Mickaël Mendez, Yasushi Okazaki, Jordan A. Ramilowski, Andrey I. Sigorskikh, Lisa J. Strug, Ken Yagi, Kayoko Yasuzawa, Chi Wai Yip, Chung Chau Hon, Michael M. Hoffman, Chikashi Terao, Takeya Kasukawa, Jay W. Shin, Piero Carninci, Michiel JL de Hoon

**Affiliations:** RIKEN Center for Integrative Medical Sciences, Yokohama, Japan; Institute of Medical Science, The University of Tokyo, Tokyo, Japan; College of Science and Engineering, Hamad Bin Khalifa University, Doha, Qatar; Center for Personal Dynamic Regulome, Stanford University, Stanford, California, USA; Department of Biochemistry, Rosalind and Morris Goodman Cancer Research Center, McGill University, Montréal, Québec, Canada; RIKEN Preventive Medicine and Diagnosis Innovation Program, Wako, Japan; Department of Biosciences and Nutrition, Karolinska Institutet, Huddinge, Sweden; Stem Cells and Metabolism Research Program, University of Helsinki and Folkhälsan Research Center, Helsinki, Finland; RIKEN Center for Life Science Technologies, Yokohama, Japan; Division of Biostatistics, Dalla Lana School of Public Health, University of Toronto, Toronto, Ontario, Canada; Department of Computer Science, University of Toronto, Toronto, Ontario, Canada; Advanced Medical Research Center, Yokohama City University, Yokohama, Japan; Division of Biostatistics, University of Toronto, Ontario, Canada; The Centre for Applied Genomics and Program in Genetics and Genome Biology, The Hospital for Sick Children, Toronto, Ontario, Canada; Princess Margaret Cancer Centre, Toronto, Ontario, Canada; Department of Medical Biophysics, University of Toronto, Toronto, Ontario, Canada; Vector Institute, Toronto, Ontario, Canada; Human Technopole, Milan, Italy; autosome.org; FANTOM Consortium

**Author notes:** These authors contributed equally to this work (Ivan V. Kulakovskiy, Jessica Severin, Masaru Koido, Tanvir Alam).

## Abstract

The human genome is pervasively transcribed and produces a wide variety of long non-coding RNAs (lncRNAs), constituting the majority of transcripts across human cell types. Studying lncRNAs is challenging due to their low expression level, cell type-specific occurrence, poor sequence conservation between orthologs, and lack of information about RNA domains. LncRNAs direct the regulatory factors in the locations that are in cis to their transcription sites. We designed a model to predict if an lncRNA acts in cis based on its features and trained it using RNA-chromatin interaction data. The trained model is cell type-independent and does not require RNA-chromatin data. Combining RNA-chromatin and Hi-C data, we showed that lncRNA-chromatin binding sites are determined by chromosome conformation. For each lncRNA, the spatially proximal genes were identified as their potential targets by combining Hi-C and Cap Analysis Gene Expression (CAGE) data in 18 human cell types. RNA-protein and RNA-chromatin interaction data suggested that lncRNAs act as scaffolds to recruit regulatory proteins to target promoters and enhancers. We provide the data through an interactive visualization web portal at https://fantom.gsc.riken.jp/zenbu/reports/#F6_3D_lncRNA.
