## Supplementary material for "Systematic identification of cis-interacting lncRNAs and their targets": Table 1

### Sheet: Sheet1
Table 1: Number of lncRNAs with the RNA features used to predict the cis-scores.
Cell type	Element name	Odds ratio	P-value	# of lncRNAs >= 75% raw cis- RNA chormatin interaction with elements	# of lncRNAs >= 75% raw cis- RNA chormatin interaction without elements	# of lncRNAs < 75% raw cis- RNA chormatin interaction with elements	# of lncRNAs < 75% raw cis- RNA chormatin interaction without elements
iPSC	U1 motif site	2.05569	0.000135329	141	3491	29	1476
K562	U1 motif site	2.92059	3.21481e-10	68	751	94	3032
HFFc6	U1 motif site	1.63548	0.04907	82	1571	15	470
HUVEC	U1 motif site	1.2488	0.188314	118	2710	25	717
HEK293T	U1 motif site	3.42611	0.000397188	148	3751	6	521
MM1S	U1 motif site	1.4978	0.00790567	63	1864	114	5052
MDA231	U1 motif site	3.01498	3.37037e-06	94	1900	17	1036
iPSC	Repeat element	2.61594	2.46148e-47	1616	2016	353	1152
K562	Repeat element	2.41187	9.15921e-29	481	338	1160	1966
HFFc6	Repeat element	2.39665	4.84816e-16	815	838	140	345
HUVEC	Repeat element	2.11187	6.0802e-18	1295	1533	212	530
HEK293T	Repeat element	4.69351	3.37443e-40	1567	2332	66	461
MM1S	Repeat element	1.48185	8.68134e-13	780	1147	1625	3541
MDA231	Repeat element	2.98617	1.68121e-41	989	1005	261	792
iPSC	SIRLOIN	1.90735	8.46583e-16	858	2774	210	1295
K562	SIRLOIN	2.05391	1.30544e-16	284	535	642	2484
HFFc6	SIRLOIN	1.70602	1.57101e-05	449	1204	87	398
HUVEC	SIRLOIN	1.34455	0.00244601	651	2177	135	607
HEK293T	SIRLOIN	2.96362	1.40396e-14	845	3054	45	482
MM1S	SIRLOIN	1.02848	0.364175	301	1626	788	4378
MDA231	SIRLOIN	2.48526	3.52127e-21	573	1421	147	906
iPSC	Inverse Alu	1.59667	0.0114143	118	3514	31	1474
K562	Inverse Alu	2.73881	1.767e-07	51	768	74	3052
HFFc6	Inverse Alu	1.42123	0.146567	67	1586	14	471
HUVEC	Inverse Alu	1.46733	0.0753533	105	2723	19	723
HEK293T	Inverse Alu	2.54448	0.0100504	111	3788	6	521
MM1S	Inverse Alu	1.14377	0.269021	40	1887	94	5072
MDA231	Inverse Alu	1.75053	0.00547538	91	1903	28	1025
