## Supplementary material for "Systematic identification of cis-interacting lncRNAs and their targets": Table 2

### Sheet: Sheet2
Table 2: Coefficient value for every element in each cell type predicted by using binary logistic regression.
Element name	iPSC		K562		HUVEC		DMFB		HEK293T		MM1S		MDA231
	coef	std err	coef	std err	coef	std err	coef	std err	coef	std err	coef	std err	coef	std err
Intercept	-0.6382	0.148	-2.478	0.128	1.118	0.099	1.1416	0.18	1.3714	0.107	-1.1933	0.055	-0.2806	0.098
Inverse repeat	-0.0055	0.213	0.3181	0.208	-0.0085	0.225	-0.3821	0.114	0.1934	0.405	-0.0106	0.2	-0.1355	0.238
SILION	0.1403	0.047	0.1149	0.04	-0.038	0.046	0.247	0.085	0.2356	0.088	-0.1174	0.042	0.2487	0.061
Repeat elements	0.164	0.025	0.115	0.018	0.0619	0.022	0.1681	0.04	0.3715	0.053	0.0698	0.016	0.2447	0.031
U site score	0.1988	0.185	0.4613	0.156	0.0728	0.178	0.4552	0.341	0.2909	0.316	0.1511	0.145	0.367	0.247
abs(log (expression value))	-0.1901	0.071	0.8005	0.083	-0.5622	0.092	0.3686	0.386	-0.2816	0.112	-0.1732	0.071	0.2524	0.092
nuclear fraction	2.1276	0.219	0.7994	0.189	0.4576	0.153	0.3792	0.286	0.6426	0.173	0.5082	0.087	0.9054	0.15

### Sheet: Sheet1
Parameters	iPSC	K562	HUVEC	DMFB	HEKT293	MM1S	MDA231
Intercept	-3.7048	-3.0229	-1.7442	-1.6845	-2.0165	-2.3562	-1.3476
Repeat score	0.4804	0.2196	0.331	0.2836	0.3699	0.3388	0.3512
SILION count	0.6212	0.266	0.4583	0.3482	0.4328	0.4927	0.5107
U site count	1.0385	0.6519	0.6293	0.7555	0.8372	0.6303	0.1693
Inverse repeat count	1.201	0.9796	1.0373	0.2912	1.0197	0.4996	0.4094
dir_val	4.86	1.3552	1.147	1.4284	1.2178	1.765	1.374
	coef	std err	z	P>|z|	[0.025	0.975]
Intercept	-2.4771	0.128	-19.366	0	-2.728	-2.226
U_site_score	0.4619	0.156	2.958	0.003	0.156	0.768
SILION_score	0.1188	0.04	2.969	0.003	0.04	0.197
Repeat_score	0.1191	0.018	6.534	0	0.083	0.155
dir_val	0.7975	0.188	4.231	0	0.428	1.167
log_exp	0.8096	0.082	9.842	0	0.648	0.971
	coef	std err	z	P>|z|	[0.025	0.975]
Intercept	-0.6381	0.148	-4.313	0	-0.928	-0.348
U_site_score	0.1987	0.185	1.073	0.283	-0.164	0.561
SILION_score	0.1402	0.047	2.978	0.003	0.048	0.233
Repeat_score	0.1639	0.025	6.678	0	0.116	0.212
dir_val	2.1273	0.219	9.721	0	1.698	2.556
log_exp	-0.1903	0.071	-2.668	0.008	-0.33	-0.05
