## Supplementary material for "Systematic identification of cis-interacting lncRNAs and their targets": Table 4

### Sheet: Sheet3
Table 4: Cis-score for the lncRNAs for which Cabili et. al. have reported the lncRNA localization using single-molecule RNA-FISH
LncRNA name used in Cabili et. al.	Localization pattern reported in Cabili et. al.	Definition of pattern in Cabili et. al.	FANTOM CAT geneID	max cis score	min cis score	iPSC	K562	DMFB	HUVEC	HEK293T	MM1S	MDA231	RPE1	MEC	KER	BetaH1	Islets	H1hESC	IMR90	Erythroblast	SkMC	A549	HepG2	K562	THP1	THP1 PMA	HeLa
XLOC_005151	1	one or two large foci	CATG00000082570	0.592389	0.576531	N/A	N/A	N/A	N/A	N/A	N/A	N/A	N/A	N/A	N/A	N/A	N/A	N/A	N/A	N/A	N/A	N/A	N/A	N/A	0.592389	N/A	0.576531
XIST	1	one or two large foci	ENSG00000229807	0.947185	0.922763	N/A	0.93938	N/A	N/A	0.922763	N/A	0.938057	0.944427	0.944027	0.947185	0.93911	0.93911	N/A	N/A	N/A	0.940361	N/A	N/A	0.93938	N/A	N/A	0.933316
Anril	1	one or two large foci	ENSG00000240498	0.86884	0.662201	N/A	N/A	0.78759	0.815244	0.831695	0.848653	0.827857	0.829175	0.828597	0.662201	N/A	N/A	N/A	0.754662	0.767397	0.708041	N/A	N/A	N/A	N/A	N/A	0.86884
XLOC_006922	1	one or two large foci	ENSG00000249859	0.990091	0.792924	0.870224	0.852078	0.792924	0.990091	0.97713	0.951482	0.982725	0.940262	0.896146	0.81774	0.984986	0.984986	0.841611	0.979715	0.850957	0.932168	0.979515	0.865041	0.852078	0.850085	0.971083	0.947522
Kcnq1ot1	1	one or two large foci	ENSG00000269821	0.989731	0.851522	0.851522	0.977282	N/A	0.979385	0.989459	0.989236	N/A	0.980536	N/A	N/A	0.979563	0.979563	0.980524	0.989731	0.980794	0.988506	0.978592	0.986743	0.977282	N/A	0.909901	N/A
Meg3	2	both large foci and single molecules scattered through the nucleus	ENSG00000214548	0.994438	0.925093	N/A	0.925093	0.984191	0.991102	N/A	N/A	N/A	0.975122	0.965195	0.960058	0.976208	0.976208	N/A	0.973923	N/A	0.994438	0.932791	N/A	0.925093	N/A	N/A	N/A
NEAT1	2	both large foci and single molecules scattered through the nucleus	ENSG00000245532	0.933938	0.88486	0.911215	0.891745	0.918489	0.919389	0.931848	0.923357	0.916312	0.92299	0.931924	0.910115	0.919434	0.919434	0.891169	0.933938	0.915367	0.928575	0.88486	0.919487	0.891745	0.933512	0.91785	0.917225
MALAT1	2	both large foci and single molecules scattered through the nucleus	ENSG00000251562	0.702844	0.593279	0.676143	0.63105	0.681144	0.664872	0.683227	0.668987	0.622172	0.678803	0.692138	0.690414	0.656926	0.656926	0.593279	0.702844	0.650337	0.681937	0.643114	0.690368	0.63105	0.670613	0.626927	0.640939
XLOC_009233	3	predominantly nuclear (without foci)	ENSG00000246067	0.703028	0.540998	0.703028	0.632298	0.632796	0.613975	0.622619	0.635801	0.641331	0.644752	0.643007	0.540998	0.650385	0.650385	0.660075	0.638414	0.626935	0.615952	0.581332	0.69154	0.632298	0.635452	0.625842	0.66671
XLOC_003526	3	predominantly nuclear (without foci)	ENSG00000250657	0.828442	0.761338	N/A	N/A	N/A	N/A	N/A	N/A	N/A	0.828442	0.816193	N/A	N/A	N/A	N/A	0.794827	N/A	0.769483	0.827334	N/A	N/A	0.798465	0.761338	N/A
TUG1	3	predominantly nuclear (without foci)	ENSG00000253352	0.855094	0.784075	0.826445	0.803835	0.853092	0.844894	0.839622	0.82648	0.833475	0.841587	0.84984	0.854228	0.838578	0.838578	0.784075	0.840548	0.843608	0.833379	0.855094	0.843488	0.803835	0.832836	0.829405	0.832837
NR_029435	3	predominantly nuclear (without foci)	ENSG00000257621	0.777809	0.558238	0.770675	0.728678	0.685622	0.688053	0.702743	0.73122	0.722532	0.737364	0.750731	0.657249	0.738352	0.738352	0.558238	0.777809	0.734228	0.776521	0.723745	0.764216	0.728678	0.680923	0.733539	0.712326
XLOC_002094	4	cytoplasmic and nuclear	CATG00000048399	0.705675	0.700301	N/A	N/A	N/A	0.700301	N/A	N/A	N/A	N/A	N/A	N/A	N/A	N/A	N/A	N/A	N/A	0.705675	N/A	N/A	N/A	N/A	N/A	N/A
XLOC_002408	4	cytoplasmic and nuclear	ENSG00000163364	0.671166	0.478886	N/A	N/A	0.58183	0.480901	0.649338	0.671166	N/A	N/A	N/A	N/A	0.583576	0.583576	N/A	N/A	N/A	0.478886	0.560925	N/A	N/A	N/A	N/A	N/A
XLOC_004803	4	cytoplasmic and nuclear	ENSG00000177738	0.785718	0.635508	0.779037	0.673436	0.68493	0.650335	0.700513	0.666273	0.750027	0.714947	0.739503	0.751118	0.723408	0.723408	0.661801	0.785718	0.684387	0.713204	0.708209	0.635508	0.673436	0.665889	0.665203	0.748387
ANCR	4	cytoplasmic and nuclear	ENSG00000226950	0.564838	0.315748	0.564838	0.540633	0.532286	0.434132	0.500392	0.489532	0.502195	0.497471	0.435771	0.499192	0.523898	0.523898	0.509602	0.315748	0.514716	0.37826	0.413021	0.512086	0.540633	0.521731	0.540704	0.525146
XLOC_008174	4	cytoplasmic and nuclear	ENSG00000235437	0.707081	0.408943	0.647539	0.570185	0.540558	0.620641	0.544138	0.531556	0.509571	0.530171	0.553034	0.524451	0.607556	0.607556	0.492109	0.707081	0.646244	0.552126	0.408943	0.580035	0.570185	0.546127	0.582916	0.498965
XLOC_009702	4	cytoplasmic and nuclear	ENSG00000235884	0.737716	0.54641	0.737716	N/A	0.637681	0.569196	0.640707	N/A	N/A	0.637859	0.608454	0.54641	0.582101	0.582101	0.639426	0.626674	N/A	0.654524	0.619249	0.676192	N/A	0.637847	0.607403	0.554195
XLOC_011950	4	cytoplasmic and nuclear	ENSG00000245694	0.798986	0.636935	0.755604	0.798986	0.735453	0.722909	0.7237	0.720547	0.708487	0.746795	0.708336	0.740897	0.727545	0.727545	0.719743	0.736818	0.763248	0.738398	0.636935	N/A	0.798986	0.732615	0.731196	0.797007
XLOC_011226	4	cytoplasmic and nuclear	ENSG00000247556	0.659571	0.427869	0.636097	0.607462	0.542784	0.461125	0.546514	0.546258	0.538497	0.512623	0.512133	0.427869	0.550699	0.550699	0.636655	0.509787	0.508914	0.524288	0.455723	0.559841	0.607462	0.510632	0.511433	0.659571
XLOC_004456	4	cytoplasmic and nuclear	ENSG00000247828	0.851526	0.635024	0.816013	0.851526	0.738027	0.765722	0.844761	0.844807	0.766629	0.740747	0.770838	0.658433	0.794168	0.794168	0.835178	0.661083	0.745343	0.698742	0.635024	0.821551	0.851526	0.753487	0.713457	0.795302
XLOC_010514	4	cytoplasmic and nuclear	ENSG00000272695	0.813735	0.714611	0.77074	N/A	0.738207	N/A	N/A	0.740121	N/A	N/A	0.759422	0.714611	N/A	N/A	N/A	N/A	N/A	0.813735	N/A	N/A	N/A	0.736828	0.770386	N/A
XLOC_005764	2 OR 3	2 OR 3	ENSG00000233237	0.979931	0.881705	0.902961	N/A	0.963658	0.968945	0.97827	N/A	0.955822	0.96974	0.971081	0.914228	0.977148	0.977148	0.914512	0.881705	N/A	0.979931	0.959899	N/A	N/A	0.911886	0.961429	0.975913
TERC	2 OR 3	2 OR 3	ENSG00000270141	0.756721	0.601826	0.6395	0.687329	0.648941	0.601826	0.668002	0.639631	0.644405	0.669386	0.756721	0.664956	N/A	N/A	0.617759	0.626684	0.670109	0.650605	0.695739	0.699078	0.687329	0.665063	0.666422	0.678548
GAS5	2 OR 4	2 OR 4	ENSG00000234741	0.811773	0.57549	0.721977	0.811773	0.624692	0.780193	0.72574	0.718352	0.807774	0.668004	0.605083	0.57549	0.690325	0.690325	0.718143	0.774761	0.68028	0.643731	0.74046	0.717159	0.811773	0.715679	0.732994	0.720398
lincFOXF1	2 OR 4	2 OR 4	ENSG00000268388	0.84148	0.640451	N/A	N/A	0.79771	N/A	0.804251	N/A	N/A	N/A	N/A	N/A	N/A	N/A	N/A	0.84148	N/A	N/A	N/A	N/A	N/A	N/A	N/A	0.640451
XLOC_002746	3 OR 4	3 OR 4	ENSG00000243701	0.794878	0.565663	0.754231	N/A	0.727096	0.736748	0.720029	0.715619	0.728448	0.721775	0.687037	0.633484	0.76011	0.76011	0.726789	0.730517	0.745188	0.719918	0.565663	N/A	N/A	N/A	N/A	0.794878
