## Supplementary material for "Systematic identification of cis-interacting lncRNAs and their targets": Table 5

### Sheet: Sheet1
Table 5: Details of Hi-C data per cell type used for the study.
Index	Biosample classification	Source	Sample name	RRID	Alias	Sex	Restriction enzyme used for digestion	Protocol
1	Primary cells	FANTOM6	Induced pluripotent stem cell		iPSC	Male	NcoI	in dilution
2	Cell line	Krietenstein et al., 2020	Embryonic stem cell	CVCL_9771	H1hESC	Male	DpnII	in situ
3	Primary cells	FANTOM6	Dermal fibroblast		DMFB	Male	NcoI	in dilution
4	Cell line	Darrow et al., 2016	Retinal pigment epithelial cell line	CVCL_4388	RPE1	Female	MboI	in situ
5	Primary cell	ENCODE	Mammary epithelial cell		MEC	Female	MboI	in situ
6	Primary cells	Rubin et al., 2017	Keratinocyte		KER	Male	HindIII	in situ
7	Cell line	Lawlor et al., 2019	Model for human beta cell	CVCL_L909	BetaH1	Male	MboI	in situ
8	Primary cells	Lawlor et al., 2019	Pancreatic islet		Islets	Female	MboI	in situ
9	Cell line	Jin et al., 2013	Fetal lung fibroblast	CVCL_0347	IMR90	Female	HindIII	in dilution
10	Cell line	Rao et al., 2014	Human umbilical vein endothelial cell	CVCL_2959	HUVEC	Male	MboI	in situ
11	Primary cells	Huang et al., 2017	Erythroblast		Ery	Male	DpnII	in situ
12	Tissue	ENCODE	Gastrocnemius medialis		SkMC	Male	MboI	in situ
13	Cell line	D'Ippolito et al., 2018	Adenocarcinomic alveolar basal epithelial cell	CVCL_0023	A549	Male	MboI	in situ
14	Cell line	ENCODE	Hepatocellular carcinoma cell line	CVCL_0027	HepG2	Male	DpnII	in situ
15	Cell line	Rao et al., 2014	Chronic myelogenous leukemia cell line	CVCL_0004	K562	Female	MboI	in situ
16	Cell line	Phanstiel et al., 2017	Human monocytic cell line	CVCL_0006	THP1	Male	MboI	in situ
17	Cell line	Phanstiel et al., 2017	PMA-treated THP1 (Macrophage) cell line		THP1 PMA	Male	MboI	in situ
18	Cell line	Wutz et al., 2017	Cervical carcinoma (HeLa Kyoto)	CVCL_1922	HeLa	Female	HindIII	in situ

### Sheet: Sheet2
		iPSC	DRA011759	FANTOM6	Induced pluripotent stem cell
		H1hESC	https://data.4dnucleome.org/experiment-set-replicates/4DNESRJ8KV4Q/	Krietenstein et al., 2020	Embryonic stem cell	CVCL_9771
		DMFB	https://ddbj.nig.ac.jp/resource/sra-submission/DRA008436	FANTOM6	Dermal fibroblast
		RPE1	https://www.ncbi.nlm.nih.gov/bioproject/PRJNA292502	Darrow et al., 2016	Retinal pigment epithelial cell line	CVCL_4388
		MEC	https://www.encodeproject.org/experiments/ENCSR711AVS/	ENCODE	Mammary epithelial cell
		KER	https://www.ncbi.nlm.nih.gov//bioproject/PRJNA330782	Rubin et al., 2017	Keratinocyte
		BetaH1	https://www.ncbi.nlm.nih.gov/bioproject/PRJNA480287	Lawlor et al., 2019	Model for human beta cell	CVCL_L909
		Islets	https://www.ncbi.nlm.nih.gov/bioproject/PRJNA480287	Lawlor et al., 2019	Pancreatic islet
		IMR90	https://www.ncbi.nlm.nih.gov/bioproject/PRJNA184350	Jin et al., 2013	Fetal lung fibroblast	CVCL_0347
		HUVEC	https://www.ncbi.nlm.nih.gov/bioproject/PRJNA268125	Rao et al., 2014	Human umbilical vein endothelial cell	CVCL_2959
		Ery	https://www.ncbi.nlm.nih.gov/bioproject/PRJNA396998	Huang et al., 2017	Erythroblast
		SkMC	https://www.encodeproject.org/experiments/ENCSR479USL/; https://www.encodeproject.org/experiments/ENCSR125MJP/	ENCODE	Gastrocnemius medialis
		A549	https://www.ncbi.nlm.nih.gov/geo/query/acc.cgi?acc=GSE92819	D'Ippolito et al., 2018	Adenocarcinomic alveolar basal epithelial cell	CVCL_0023
		HepG2	https://data.4dnucleome.org/files-fastq/4DNFIZB3K7D4/	ENCODE	Hepatocellular carcinoma cell line	CVCL_0027
		K562	https://www.ncbi.nlm.nih.gov/bioproject/PRJNA268125	Rao et al., 2014	Chronic myelogenous leukemia cell line	CVCL_0004
		THP1	https://www.ncbi.nlm.nih.gov/bioproject/PRJNA385337	Phanstiel et al., 2017	Human monocytic cell line	CVCL_0006
		THP1 PMA	https://www.ncbi.nlm.nih.gov/bioproject/PRJNA385337	Phanstiel et al., 2017	PMA-treated THP1 (Macrophage) cell line
		HeLa	https://www.ncbi.nlm.nih.gov/bioproject/PRJNA399157	Wutz et al., 2017	Cervical carcinoma (HeLa Kyoto)	CVCL_1922
