## Supplementary material for "Systematic identification of cis-interacting lncRNAs and their targets": Table 6

### Sheet: Sheet1
Table 6: Mapping statistics for Hi-C data.
Cell type	# Total Reads pairs	# Deduplication Read Pairs Uniques	# Deduplication Cis Uniques	# Deduplication Trans Uniques
iPSC	3363221898	1213881315	696243351	517637964
H1hESC	6357296696	1693092351	710042866	983049485
DMFB	1026303202	459323645	149942155	309381490
RPE1	1421358750	714917080	563382385	151534695
MEC	1931219577	980191873	743526929	236664944
KER	1359086140	619888444	552839003	67049441
Beta cells	2979448695	1177246915	743239233	434007682
Islet	2688074256	1030783359	586800578	443982781
IMR90	5321793496	928634132	481547044	447087088
HUVEC	732108988	282631125	199060509	83570616
Ery	755816816	171358649	124549649	46809000
SkMC	2984012632	1384741538	975292000	409449538
A549	2418001989	1129526714	848236747	281289967
HePG2	3767782311	1240685351	752590718	488094633
K562	1366228845	527042865	403200841	123842024
THP1	5929803301	2548093212	1978465045	569628167
THP1 PMA	5522487839	2387393288	1388105361	999287927
HeLa	1270105185	990086084	934264092	55821992

### Sheet: Sheet2
							4000000000
							880000000
							3120000000
