## Supplementary material for "Systematic identification of cis-interacting lncRNAs and their targets": Table 7

### Sheet: Sheet1
Table 7: Genomic interactions at 10 kb resolution.
Cell type	Genomic interactions	# Interactions with both genomic loci are in A compartment	# Interactions with both genomic loci are in B compartment	# Interactions with one genomic loci in A compartment and other in B compartment	# Interactions with both genomic loci have annotation	# Interactions with one genomic locus has annotation
iPSC	18920258	9179167	7518465	2222626	249528	2550773
H1hESC	19680594	8895293	9355209	1430092	255951	2668330
DMFB	2540361	1616415	730096	193850	50170	405073
RPE1	17266171	7359207	8402519	1504445	118053	1538995
MEC	23792796	9415172	12780634	1596990	176405	2311777
KER	14772868	5442360	8256808	1073700	67524	1070847
BetaH1	24032999	10670366	11949585	1413048	139921	2158514
Islets	17164203	7510554	8481297	1172352	99080	1432948
IMR90	13472575	5022300	7058548	1391727	70170	1128405
HUVEC	6174836	3307992	2501776	365068	86855	799693
Ery	3380414	1915886	1348956	115572	53562	416005
SkMC	24414133	9862937	12092488	2458708	261106	2577792
A549	21129717	9936798	8639664	2553254	237696	2710027
HepG2	17190089	7076692	8780432	1332964	235443	2063490
K562	11138025	6135331	4121921	880773	151432	1462694
THP1	46975256	20327409	18891832	7756015	432064	5581852
THP1 PMA	34496863	13878097	15962344	4656422	604677	5239988
HeLa	18415354	7482695	9559484	1373175	113947	1654794
