## Supplementary material for "Systematic identification of cis-interacting lncRNAs and their targets": Table 8

### Sheet: Sheet1
Table 8: Number of RNA-chromatin interactions in same and different A/B compartments.
	Intergenic lncRNA		Non-Intergenic lncRNA
Cell type	Same A/B compartment	Different A/B compartment	Same A/B compartment	Different A/B compartment
iPSC	50628	18268	66662	9471
K562	14251	5758	6653	2404
HFFc6	2897	149	4254	200
HUVEC	5285	549	7160	268
