## Supplementary material for "Systematic identification of cis-interacting lncRNAs and their targets": Table 9

### Sheet: Sheet1
Table 9:The number of intergenic and non-intergenic lncRNAs Hi-C gene cluster with GO enriced gene cluster.
Cell type	# intergenic lncRNAs annotated with Hi-C gene cluster	# Non-intergenic lncRNAs annotated with Hi-C gene cluster
iPSC	404	1347
H1hESC	439	1537
DMFB	92	341
RPE1	208	816
MEC	294	1002
KER	214	610
BetaH1	161	576
Islets	196	659
IMR90	176	764
HUVEC	193	828
Ery	87	360
SkMC	295	1312
A549	218	705
HepG2	322	1196
K562	338	1123
THP1	243	984
THP1 PMA	435	1444
HeLa	280	1069
