## Supplementary material for "Systematic identification of cis-interacting lncRNAs and their targets": Table 11

### Sheet: Sheet1
Table 11:The number of intergenic and non-intergenic lncRNAs Hi-C gene cluster with TFBS enriced gene cluster.
Cell type	# intergenic lncRNAs annotated with Hi-C gene cluster	# Non-intergenic lncRNAs annotated with Hi-C gene cluster
iPSC	280	1392
H1hESC	278	1464
DMFB	71	362
Erythroblast	79	442
HUVEC	118	768
IMR90	96	661
MEC	165	744
RPE1	118	577
SkMC	203	1222
KER	114	521
THP1	153	980
THP1 PMA	288	1573
A549	152	561
HeLa	186	1042
K562	223	1053
HepG2	214	1139
Islets	113	428
BetaH1	98	399
