## Supplementary material for "Systematic identification of cis-interacting lncRNAs and their targets": Table 13

### Sheet: Sheet1
	Table-13: One-way ANOVA test for GC content of the Hi-C gene clusters.
	Cell type	Statistic	P-value
	iPSC	12.3839	0
	H1hESC	10.8433	0
	DMFB	6.42283	0
	RPE1	6.67318	0
	MEC	8.74841	0
	KER	5.71152	0
	BetaH1	7.43143	0
	Islets	7.06711	0
	IMR90	4.97837	0
	HUVEC	5.81494	0
	Ery	6.19079	0
	SkMC	9.49546	0
	A549	9.76695	0
	HepG2	8.99303	0
	K562	9.13604	0
	THP1	10.561	0
	THP1 PMA	10.5284	0
	HeLa	5.53657	0
