## Supplementary material for "Systematic identification of cis-interacting lncRNAs and their targets": Table 14

### Sheet: Sheet1
	Table 14. Overview of the reprocessed RNA-chromatin data.
	Experiment	Tissue / Cell type	GEO/SRA IDs	PubMed ID	Total number of records in published data	Number of detected RNA-DNA contacts (fraction from total)
	Red-C	K562	GSM4041591 / SRR10010326	32479626	122496066	18437543 (15 %)
	Red-C	K562	GSM4041593 / SRR10010328	32479626	15544096	1570782 (10 %)
	Red-C	K562	GSM4041595 / SRR10010330	32479626	217194632	24407558 (11 %)
	iMARGI	HFF *	GSM3478206 / SRR8206680	30718424	355231477	5596095 (1.6 %)
	iMARGI	HUVEC	GSM4006840 / SRR9900120	33060583	362067266	19787576 (5.5 %)
	iMARGI	HUVEC	GSM4729222 / SRR12462453	33060583	312580340	2932047 (0.9 %)
	GRID-seq	MDA-MB-231	GSM2188866 / SRR3633284; SRR3633285	28922346	146911611	44678462 (30 %)
	GRID-seq	MDA-MB-231	GSM2188867 / SRR3633287; SRR3633286	28922346	144824313	44027344 (30 %)
	GRID-seq	MM1S	GSM2188868 / SRR3633289; SRR3633288	28922346	135005529	22463818 (16.6 %)
	GRID-seq	MM1S	GSM2188869 / SRR3633291; SRR3633290	28922346	149560162	23980380 (16 %)
	* human foreskin fibroblasts
