## Supplementary material for "Systematic identification of cis-interacting lncRNAs and their targets": Table 15

### Sheet: Sheet1
Table 15: Details of CAGE data and ChromHMM states used to annotate the promoters.
Sample name	Alias	CAGE data source	CAGE data library number	RNAseq data accession number	ChromHMM model source	Chrom HMM state	H3K4me1	H3K4me3
Induced pluripotent stem cells	iPSC	FANTOM6	CNhi11063_ACC, CNhi11063_CAC	N/A	Roadmap Epigenomics consortium	15	6_EnhG, 7_Enh, 12_EnhBiv	1_TssA, 2_TssAFlnk , 10_TssBiv, 11_BivFlnk
Embryonic stem cell	H1hESC	FANTOM5	CNhs14067, CNhs14068, CNhs13964	N/A	Roadmap Epigenomics consortium	15	6_EnhG, 7_Enh, 12_EnhBiv	1_TssA, 2_TssAFlnk , 10_TssBiv, 11_BivFlnk
Dermal fibroblast	DMFB	FANTOM6	CNhi10521_ATG, CNhi10530_ATG, CNhi10537_CAC, CNhi10542_TAC	N/A	Roadmap Epigenomics consortium	15	6_EnhG, 7_Enh, 12_EnhBiv	1_TssA, 2_TssAFlnk , 10_TssBiv, 11_BivFlnk
Retinal pigment epithelial cell line	RPE1	FANTOM5	CNhs10842, CNhs11338, CNhs12733	N/A	FANTOM CAT annotation	N/A	Promoter, Dyadic	Enhancer
Mammary epithelial cell	MEC	FANTOM5	CNhs11077, CNhs11382, CNhs12032	N/A	Roadmap Epigenomics consortium	15	6_EnhG, 7_Enh, 12_EnhBiv	1_TssA, 2_TssAFlnk , 10_TssBiv, 11_BivFlnk
Keratinocyte	KER	FANTOM5	CNhs11064, CNhs11381, CNhs12031	N/A	Roadmap Epigenomics consortium	15	6_EnhG, 7_Enh, 12_EnhBiv	1_TssA, 2_TssAFlnk , 10_TssBiv, 11_BivFlnk
Model for human beta cells	BetaH1	FANTOM5	CNhs11731, CNhs11732, CNhs11733, CNhs11814, CNhs11756	SRR7585372 (Lawlor et al., 2019)	Lawlor et al., 2019	13	Active_enhancer_1, Active_enhancer_2, Weak_enhancer, Genic_enhancer	Active_TSS, Bivalent/poised_TSS, Flanking_TSS, Weak_TSS
Pancreatic islet	Islets	FANTOM5	CNhs11731, CNhs11732, CNhs11733, CNhs11814, CNhs11756	SRR6048751, SRR6048755, SRR6048772, SRR6048793, SRR6048795, SRR6048797, SRR6048804, SRR6048754, SRR6048757, SRR6048773, SRR6048794, SRR6048796, SRR6048798, SRR6048806 (Khetan et al., 2018)	Varshney et al., 2017	13	E8, E9, E17	E10, E11, E12
Fetal lung fibroblasts	IMR90	FANTOM5	CNhs12029	N/A	Roadmap Epigenomics consortium	15	6_EnhG, 7_Enh, 12_EnhBiv	1_TssA, 2_TssAFlnk , 10_TssBiv, 11_BivFlnk
Human umbilical vein endothelial cells	HUVEC	FANTOM5	CNhs10872, CNhs11967, CNhs12010	N/A	Roadmap Epigenomics consortium	15	6_EnhG, 7_Enh, 12_EnhBiv	1_TssA, 2_TssAFlnk , 10_TssBiv, 11_BivFlnk
Erythroblast	Ery	FANTOM5	CNhs13552, CNhs13553	N/A	BLUEPRINT epigenome	15	6_EnhG, 7_Enh, 12_EnhBiv	1_TssA, 2_TssAFlnk , 10_TssBiv, 11_BivFlnk
Gastrocnemius medialis	SkMC	FANTOM5	CNhs11083, CNhs12053, CNhs12056, CNhs12060	N/A	Roadmap Epigenomics consortium	15	6_EnhG, 7_Enh, 12_EnhBiv	1_TssA, 2_TssAFlnk , 10_TssBiv, 11_BivFlnk
Adenocarcinomic alveolar basal epithelial cells	A549	FANTOM5	CNhs11275	N/A	Roadmap Epigenomics consortium	15	6_EnhG, 7_Enh, 12_EnhBiv	1_TssA, 2_TssAFlnk , 10_TssBiv, 11_BivFlnk
Hepatocellular carcinoma cell line	HepG2	FANTOM5	CNhs12328, CNhs12329, CNhs12330	N/A	Roadmap Epigenomics consortium	15	6_EnhG, 7_Enh, 12_EnhBiv	1_TssA, 2_TssAFlnk , 10_TssBiv, 11_BivFlnk
Chronic myelogenous leukemia	K562	FANTOM5	CNhs12336, CNhs12335, CNhs12334	N/A	Roadmap Epigenomics consortium	15	6_EnhG, 7_Enh, 12_EnhBiv	1_TssA, 2_TssAFlnk , 10_TssBiv, 11_BivFlnk
Human monocytic cell line	THP1	Gažová et al., 2020	ERX4182476, ERX4182478, ERX4182492, ERX4182516	N/A	FANTOM CAT annotation	N/A	Promoter, Dyadic	Enhancer
PMA treated THP1 (Macrophage)	THP1 PMA	Gažová et al., 2020	ERX4182474, ERX4182490, ERX4182473, ERX4182489, ERX4182508, ERX4182532	N/A	FANTOM CAT annotation	N/A	Promoter, Dyadic	Enhancer
Cervical carcinoma	HeLa	FANTOM5	CNhs12325, CNhs12326, CNhs12327	N/A	Roadmap Epigenomics consortium	15	6_EnhG, 7_Enh, 12_EnhBiv	1_TssA, 2_TssAFlnk , 10_TssBiv, 11_BivFlnk
