## Supplementary material for "Systematic identification of cis-interacting lncRNAs and their targets": Table 16

### Sheet: Sheet1
Table 16: Contingency table for GO enrichment analysis.
		Cluster-X
		In cluster	Not in cluster
GO term	Yes	Number of genes in cluster X part of GO term	Number of genes in clusters other than cluster-X part of GO term
	No	Number of genes in cluster X not part of GO term	Number of genes in clusters other than cluster-X not part of GO term
