## Supplementary material for "Systematic identification of cis-interacting lncRNAs and their targets": Table 17

### Sheet: Sheet1
Table 17: Contingency table for motif enrichment analysis.
		Cluster-X
		In cluster	Not in cluster
Motif-Y	Yes	Number of promoters + enhancers in cluster X with motif Y	Number of promoters + enhancers in clusters other than X with motif Y
	No	Number of promoters + enhancers in cluster X without motif Y	Number of promoters + enhancers in clusters other than X without motif Y
